# Ist2 promotes lipid transfer by Osh6 via its membrane tethering and lipid scramblase activities

**DOI:** 10.1101/2025.05.06.652365

**Authors:** Alicia Fabbre, Camille Syska, Heitor Gobbi Sebinelli, Anna Cardinal, Maud Magdeleine, Noha Al-Qatabi, Juan Martín D’Ambrosio, Cédric Montigny, Guillaume Lenoir, Alenka Čopič, Guillaume Drin

## Abstract

Lipid transfer proteins (LTPs) are required for the uneven distribution of lipids between cellular membranes, which is essential for many cell functions. In yeast, Osh6 is an LTP that exchanges phosphatidylserine (PS) with phosphatidylinositol 4-phosphate (PI(4)P) between the endoplasmic reticulum (ER) and the plasma membrane (PM), promoting the enrichment of PS in the PM. Here, we address why, to function optimally, Osh6 must bind to Ist2, an ER-resident lipid scramblase able to connect the ER to the PM via an intrinsically disordered region (IDR). We determined in vitro that Osh6 binds to the Ist2 IDR with micromolar affinity, whether empty or bound to its lipid ligands. Moreover, we found that Osh6 efficiently transfers PS at ER-PM contact sites if the Ist2 IDR has a minimal length and its binding site in the IDR is sufficiently removed from the ER surface. Next, we reconstituted the Osh6:Ist2 complex within artificial ER-PM contact sites and demonstrated that the association of Osh6 with Ist2 allows for a fast and directed PS flux between the connected membranes. We identified the Ist2 binding site on the Osh6 surface by validating structural models using our functional assays. Finally, we found that the Osh6-mediated PS transfer can be coupled to the PS scramblase activity of Ist2. These data unveil new functional partnerships between an LTP and a membrane tethering/scramblase protein and point to the general advantage of localizing these processes to membrane contact sites to ensure their efficiency.
