## Supplementary material for "Ist2 promotes lipid transfer by Osh6 via its membrane tethering and lipid scramblase activities": H-bonds between Osh6 and Ist2 residues identified in the five models of Osh6:Ist2 complex generated by AlphaFold3

### Sheet: Analyse-HBond
		N	S	L	V	K	V	P	T	V	G	S	Y	G	V	A	G	A	T	L	P	E	T	I	P	T	S	K	N	Y	Y	L	R	F	D	E	D	G	K	S	I	R
		719	720	721	722	723	724	725	726	727	728	729	730	731	732	733	734	735	736	737	738	739	740	741	742	743	744	745	746	747	748	749	750	751	752	753	754	755	756	757	758	759
	E170																										ss
	E170																										ms
	Y391														sm
	E398												2ss
	Q409									sm							mm	mm
0	P415																																									ms
	Q417																		sm
	Q418																		ms
	Q418																		mm
	F419				mm
	T420															sm	mm
	D421				mm
	K422						sm		ss
	Q434												sm
		N	S	L	V	K	V	P	T	V	G	S	Y	G	V	A	G	A	T	L	P	E	T	I	P	T	S	K	N	Y	Y	L	R	F	D	E	D	G	K	S	I	R
		719	720	721	722	723	724	725	726	727	728	729	730	731	732	733	734	735	736	737	738	739	740	741	742	743	744	745	746	747	748	749	750	751	752	753	754	755	756	757	758	759
	D141																																ss
	E170																										ss
	E170																										sm
	Y391														sm
	E398
1	Q409											ss					mm	mm
	P415																																									ms
	Q417																		sm
	Q418																		ms
	Q418																		mm
	F419				mm
	T420															sm	mm
	D421
	K422								ss
	Q434
		N	S	L	V	K	V	P	T	V	G	S	Y	G	V	A	G	A	T	L	P	E	T	I	P	T	S	K	N	Y	Y	L	R	F	D	E	D	G	K	S	I	R
		719	720	721	722	723	724	725	726	727	728	729	730	731	732	733	734	735	736	737	738	739	740	741	742	743	744	745	746	747	748	749	750	751	752	753	754	755	756	757	758	759
	D141
	K145																														ss
	E170																										ss
	E170																										ms
	Y391														sm
	K392												sm
	E398
	Q409											2ss					mm	mm
	P415																																									ms
2	Q417																		sm
	Q418																		ms
	Q418																		mm
	F419				mm
	T420															sm	mm
	D421
	K422								ss
	Q434
	E441												ss
		N	S	L	V	K	V	P	T	V	G	S	Y	G	V	A	G	A	T	L	P	E	T	I	P	T	S	K	N	Y	Y	L	R	F	D	E	D	G	K	S	I	R
		719	720	721	722	723	724	725	726	727	728	729	730	731	732	733	734	735	736	737	738	739	740	741	742	743	744	745	746	747	748	749	750	751	752	753	754	755	756	757	758	759
	D141																																ss
	K145
	E170																										ss
	E170																										sm
	E322																																									ss
	Y391														sm
	K392											ss
	E398
	R405									sm
	Q409											ss					mm	mm
3	P415
	Q417																		sm
	Q418																		ms
	Q418																		mm
	F419				mm
	T420															sm	mm
	D421
	K422								ss
	Q434
	E441												ss
	Q448												ss
		N	S	L	V	K	V	P	T	V	G	S	Y	G	V	A	G	A	T	L	P	E	T	I	P	T	S	K	N	Y	Y	L	R	F	D	E	D	G	K	S	I	R
		719	720	721	722	723	724	725	726	727	728	729	730	731	732	733	734	735	736	737	738	739	740	741	742	743	744	745	746	747	748	749	750	751	752	753	754	755	756	757	758	759
	D141																																ss
	K145
	E170																										ss
	E170																										sm
	S321	ms
	E322
	Y391														sm
	K392												sm
	E398
	Q409											2ss					mm	mm
4	P415																																									ms
	Q417																		sm
	Q418																		ms
	Q418																		mm
	F419				mm
	T420															sm	mm
	D421
	K422								ss
	Q434
	E441
	Q448										sm
		N	S	L	V	K	V	P	T	V	G	S	Y	G	V	A	G	A	T	L	P	E	T	I	P	T	S	K	N	Y	Y	L	R	F	D	E	D	G	K	S	I	R
		719	720	721	722	723	724	725	726	727	728	729	730	731	732	733	734	735	736	737	738	739	740	741	742	743	744	745	746	747	748	749	750	751	752	753	754	755	756	757	758	759
	D141																																ss
	K145																														ss
	E170																										ss
	E170																										sm
	S321	ms
	E322																																									ss
	Y391														sm																														5
	K392											ss	sm																																4
	E398												2ss																																3
	R405									sm
	Q409									sm
	Q409											ss
	Q409											2ss					mm	mm																											2
ALL	P415																																									ms			1
	Q417																		sm
	Q418																		ms
	Q418																		mm
	F419				mm
	T420															sm	mm
	D421				mm
	K422						sm		ss
	Q434												sm
	E441												ss
	Q448										sm		ss

### Sheet: Feuil1
		N	S	L	V	K	V	P	T	V	G	S	Y	G	V	A	G	A	T	L	P	E	T	I	P	T	S	K	N	Y	Y	L	R	F	D	E	D	G	K	S	I	R
	Osh6/Ist2	719	720	721	722	723	724	725	726	727	728	729	730	731	732	733	734	735	736	737	738	739	740	741	742	743	744	745	746	747	748	749	750	751	752	753	754	755	756	757	758	759
	E170																										ss
	E170																										ms
	Y391														sm
	E398												2ss
	Q409									sm							mm	mm
Model 1	P415																																									ms
	Q417																		sm
	Q418																		ms
	Q418																		mm
	F419				mm
	T420															sm	mm
	D421				mm
	K422						sm		ss
	Q434												sm
		N	S	L	V	K	V	P	T	V	G	S	Y	G	V	A	G	A	T	L	P	E	T	I	P	T	S	K	N	Y	Y	L	R	F	D	E	D	G	K	S	I	R
	Osh6/Ist2	719	720	721	722	723	724	725	726	727	728	729	730	731	732	733	734	735	736	737	738	739	740	741	742	743	744	745	746	747	748	749	750	751	752	753	754	755	756	757	758	759
	D141																																ss
	E170																										ss
	E170																										sm
	Y391														sm
	E398
	Q409											ss					mm	mm
Model 2	P415																																									ms
	Q417																		sm
	Q418																		ms
	Q418																		mm
	F419				mm
	T420															sm	mm
	D421
	K422								ss
	Q434
		N	S	L	V	K	V	P	T	V	G	S	Y	G	V	A	G	A	T	L	P	E	T	I	P	T	S	K	N	Y	Y	L	R	F	D	E	D	G	K	S	I	R
	Osh6/Ist2	719	720	721	722	723	724	725	726	727	728	729	730	731	732	733	734	735	736	737	738	739	740	741	742	743	744	745	746	747	748	749	750	751	752	753	754	755	756	757	758	759
	D141
	K145																														ss
	E170																										ss
	E170																										ms
	Y391														sm
	K392												sm
Model3	E398
	Q409											2ss					mm	mm
	P415																																									ms
	Q417																		sm
	Q418																		ms
	Q418																		mm
	F419				mm
	T420															sm	mm
	D421
	K422								ss
	Q434
	E441												ss
		N	S	L	V	K	V	P	T	V	G	S	Y	G	V	A	G	A	T	L	P	E	T	I	P	T	S	K	N	Y	Y	L	R	F	D	E	D	G	K	S	I	R
	Osh6/Ist2	719	720	721	722	723	724	725	726	727	728	729	730	731	732	733	734	735	736	737	738	739	740	741	742	743	744	745	746	747	748	749	750	751	752	753	754	755	756	757	758	759
	D141																																ss
	K145
	E170																										ss
	E170																										sm
	E322																																									ss
	Y391														sm
	K392											ss
	E398
	R405									sm
	Q409											ss					mm	mm
Model 4	P415
	Q417																		sm
	Q418																		ms
	Q418																		mm
	F419				mm
	T420															sm	mm
	D421
	K422								ss
	Q434
	E441												ss
	Q448												ss
		N	S	L	V	K	V	P	T	V	G	S	Y	G	V	A	G	A	T	L	P	E	T	I	P	T	S	K	N	Y	Y	L	R	F	D	E	D	G	K	S	I	R
	Osh6/Ist2	719	720	721	722	723	724	725	726	727	728	729	730	731	732	733	734	735	736	737	738	739	740	741	742	743	744	745	746	747	748	749	750	751	752	753	754	755	756	757	758	759
	D141																																ss
	K145
	E170																										ss
	E170																										sm
	S321	ms
	E322
	Y391														sm
	K392												sm
	E398
	Q409											2ss					mm	mm
Model 5	P415																																									ms
	Q417																		sm
	Q418																		ms
	Q418																		mm
	F419				mm
	T420															sm	mm
	D421
	K422								ss
	Q434
	E441
	Q448										sm
		Ist2
		N719	S720	L721	V722	K723	V724	P725	T726	V727	G728	S729	Y730	G731	V732	A733	G734	A735	T736	L737	P738	E739	T740	I741	P742	T743	S744	K745	N746	Y747	Y748	L749	R750	F751	D752	E753	D754	G755	K756	S757	I758	R759
	D141																																ss
	K145																														ss
	E170																										ss
	E170																										sm
	S321	ms
	E322																																									ss		Number of occurrences
	Y391														sm																													5
	K392											ss	sm																															4
	E398												2ss																															3
	R405									sm																																		2
	Q409									sm																																		1
	Q409											ss
	Q409											2ss					mm	mm
Osh6	P415																																									ms
	Q417																		sm
	Q418																		ms
	Q418																		mm
	F419				mm
	T420															sm	mm
	D421				mm
	K422						sm		ss
	Q434												sm
	E441												ss
	Q448										sm		ss
